# Identifying common genes, proteins, and pathways from human miRNA and gene blood profiles in multiple sclerosis patients

**DOI:** 10.1101/2022.11.29.518394

**Authors:** Souvik Chakraborty, Tarasankar Maiti, Sushmita Bhowmick, Soumili Sarkar

## Abstract

The molecular pathway associated with Multiple sclerosis (MS) is complex and symptomatic treatments are only available right now. Early diagnosis of MS creates a window for healthcare providers to manage the disease more efficiently. Blood-based biomarker study has been done in the past to identify the upregulated and downregulated genes but in this present study, a novel approach has been taken for identifying genes associated with the disease. In this present study, hub genes are identified and the top ten hub genes were used to identify drugs associated with them. Upregulated genes were identified using the dataset GSE21942 (which contains information related to genes identified in the blood of multiple sclerosis patients) and datasets GSE17846 and GSE61741(which contains information related to microRNAs taken from multiple sclerosis patients). Genes associated with microRNAs were identified using miRWalk. Common genes from both miRWalk and the dataset GSE21942 were identified and were subjected to STRINGdb for the creation of a protein-protein interaction network and this network was then imported to Cytoscape for identifying the top ten hub genes. The top ten hub genes were subjected to EnrichR for enrichment analysis of genes. In our study, it was found that CTNNB1 is the gene with the highest degree (116).
