## Supplementary material for "Identifying common genes, proteins, and pathways from human miRNA and gene blood profiles in multiple sclerosis patients": https://drive.google.com/file/d/1DFTwZN4IpuRyomevhA3yzAF2hPsx__fl/view?usp=share_link: Common 85 miRNAs (GSE17846 → miRNA expression profile GSE61741).xlsx

### Sheet: Sheet1
hsa-miR-142-3p
hsa-miR-629
hsa-miR-185*
hsa-miR-613
hsa-miR-302b
hsa-miR-92a-2*
hsa-miR-584
hsa-miR-132*
hsa-miR-186
hsa-miR-601
hsa-miR-7
hsa-miR-451
hsa-let-7c
hsa-miR-942
hsa-miR-145
hsa-miR-1908
hsa-miR-223
hsa-miR-1207-5p
hsa-let-7e
hsa-miR-29c*
hsa-miR-140-5p
hsa-miR-193b*
hsa-let-7b
hsa-miR-92b*
hsa-miR-664
hsa-miR-130b*
hsa-let-7g
hsa-miR-625
hsa-miR-1225-5p
hsa-miR-939
hsa-miR-1275
hsa-let-7d*
hsa-let-7i
hsa-miR-328
hsa-miR-1299
hsa-miR-1224-5p
hsa-miR-422a
hsa-miR-1180
hsa-miR-501-5p
hsa-miR-1268
hsa-miR-22*
hsa-miR-98
hsa-miR-331-3p
hsa-miR-30e
hsa-miR-765
hsa-miR-125a-5p
hsa-miR-29c
hsa-miR-18a*
hsa-miR-658
hsa-miR-199a-5p
hsa-miR-502-5p
hsa-miR-149*
hsa-miR-378*
hsa-miR-516b*
hsa-miR-151-3p
hsa-miR-181b
hsa-miR-877*
hsa-miR-638
hsa-miR-1280
hsa-miR-885-3p
hsa-miR-1228*
hsa-let-7a
hsa-miR-598
hsa-miR-491-5p
hsa-miR-361-3p
hsa-miR-34a
hsa-miR-483-5p
hsa-miR-193a-5p
hsa-miR-30a
hsa-miR-146a
hsa-miR-675
hsa-miR-92b
hsa-miR-181a-2*
hsa-miR-425*
hsa-miR-99a
hsa-miR-1825
hsa-miR-362-5p
hsa-miR-1227
hsa-miR-29a
hsa-miR-221
hsa-miR-362-3p
hsa-miR-432*
hsa-miR-26b
hsa-miR-628-3p
hsa-miR-629*
