## Supplementary material for "Identifying common genes, proteins, and pathways from human miRNA and gene blood profiles in multiple sclerosis patients": https://drive.google.com/file/d/1DFTwZN4IpuRyomevhA3yzAF2hPsx__fl/view?usp=share_link: RANK FILE .csv

Top 10 in network String Network ranked by Degree method
Rank	Name	Score
1	9606.ENSP00000344456	116.0
2	9606.ENSP00000360266	90.0
2	9606.ENSP00000264657	90.0
4	9606.ENSP00000411355	74.0
5	9606.ENSP00000272317	71.0
6	9606.ENSP00000256078	69.0
7	9606.ENSP00000278616	62.0
7	9606.ENSP00000395654	62.0
9	9606.ENSP00000361359	53.0
9	9606.ENSP00000384371	53.0
