## Supplementary material for "Identifying common genes, proteins, and pathways from human miRNA and gene blood profiles in multiple sclerosis patients": https://drive.google.com/file/d/1DFTwZN4IpuRyomevhA3yzAF2hPsx__fl/view?usp=share_link: RANK.csv

Top 10 in network String Network ranked by Degree method
Rank	Name	Score
1	CTNNB1	116	10.1007/s10571-017-0550-9
2	JUN	90
2	STAT3	90
4	PTPRC (CD45)	74
5	RPS27A	71
6	KRAS	69
7	ATM	62
7	SMARCA4	62
9	CD40	53
9	BCL6	53
